# An APP-centered molecular gateway integrates innate immunity and retinoic acid signaling to drive irreversible metamorphic commitment

**DOI:** 10.64898/2026.01.22.700939

**Authors:** Ryohei Furukawa, Mizuki Taguchi, Narufumi Kameya, Keisuke Tanaka, Haruka Sato, Takehiko Itoh, Yuh Shiwa

## Abstract

The mechanisms by which environmental signals induce permanent developmental changes remain a fundamental biological problem. We investigated sea star metamorphosis, where microbial biofilms induce a total body plan reorganization. Using systems biology and functional assays, we identified a three-tiered signaling cascade: sensing, conversion, and execution. The immune adaptor MyD88 senses microbes, while MAPK proteins convert this signal into a retinoic acid developmental cue. An amyloid precursor protein (APP)-centered module acts as the irrevocable commitment gateway, stabilized by a positive feedback loop to ensure irreversibility. Remarkably, the genes driving this transition overlap with human pathways for Alzheimer’s disease and ADHD/Autism. By defining this ancient neuro-immune axis in an echinoderm adult body plan similar to the chordate head, our study establishes sea star metamorphosis as a model for understanding the evolutionary origins of human neurological disorders from the evolutionary developmental pathology perspective.
