## Supplementary Table 2 for "An APP-centered molecular gateway integrates innate immunity and retinoic acid signaling to drive irreversible metamorphic commitment"

### Sheet: Sheet1
Supplementary Table 2: Functional and regulatory analysis of the global MEGENA hub genes using normalized count data (logCPM)
GO/KEGG enrichment analysis of global hub genes
GO	Description	Log10(P)	Enrichment
GO:0034329	cell junction assembly	-3.83545	1.51459
GO:0007043	cell-cell junction assembly	-3.83545	1.81285
GO:0006814	sodium ion transport	-3.53576	1.52946
GO:0035725	sodium ion transmembrane transport	-3.53576	1.55004
GO:0009165	nucleotide biosynthetic process	-3.16579	1.59881
GO:0009260	ribonucleotide biosynthetic process	-3.16579	1.60866
GO:0009152	purine ribonucleotide biosynthetic process	-3.16579	1.64915
GO:0006164	purine nucleotide biosynthetic process	-3.16579	1.55319
GO:0046390	ribose phosphate biosynthetic process	-3.16579	1.55319
GO:0030866	cortical actin cytoskeleton organization	-3.00348	2.37066
GO:0032506	cytokinetic process	-3.00348	2.10725
hsa04730	Long-term depression	-2.62748	2.37066
GO:0048260	positive regulation of receptor-mediated endocytosis	-2.62748	2.37066
GO:0051923	sulfation	-2.58612	2.13359
R-HSA-156580	Phase II - Conjugation of compounds	-2.58612	1.67921
GO:0051146	striated muscle cell differentiation	-2.53956	1.54093
GO:0061512	protein localization to cilium	-2.5008	1.63494
R-HSA-1296071	Potassium Channels	-2.36215	1.81285
GO:0010543	regulation of platelet activation	-2.3532	1.97555
GO:0034110	regulation of homotypic cell-cell adhesion	-2.3532	2.37066
GO:0006493	protein O-linked glycosylation	-2.32134	1.64122
R-HSA-913709	O-linked glycosylation of mucins	-2.32134	1.86266
GO:0086010	membrane depolarization during action potential	-2.25164	2.37066
R-HSA-5576891	Cardiac conduction	-2.25164	1.61205
GO:0050915	sensory perception of sour taste	-2.25164	2.37066
GO:0071467	cellular response to pH	-2.25164	2.37066
GO:0003264	regulation of cardioblast proliferation	-2.25164	2.37066
GO:0003266	regulation of secondary heart field cardioblast proliferation	-2.25164	2.37066
R-HSA-9013695	NOTCH4 Intracellular Domain Regulates Transcription	-2.25164	2.37066
R-HSA-9013694	Signaling by NOTCH4	-2.25164	1.64915
R-HSA-2022870	Chondroitin sulfate biosynthesis	-2.25164	2.37066
GO:0065002	intracellular protein transmembrane transport	-2.25164	2.37066
WP5417	Cell lineage map for neuronal differentiation	-2.21017	1.55574
R-HSA-8876198	RAB GEFs exchange GTP for GDP on RABs	-2.19682	1.69333
GO:0050982	detection of mechanical stimulus	-2.14035	1.64915
GO:1900746	regulation of vascular endothelial growth factor signaling pathway	-2.05066	1.93963
GO:1902547	regulation of cellular response to vascular endothelial growth factor stimulus	-2.05066	1.93963
hsa05216	Thyroid cancer	-2.05066	1.93963
