## Supplementary Dataset for "An APP-centered molecular gateway integrates innate immunity and retinoic acid signaling to drive irreversible metamorphic commitment": module_hierarchy.csv

module.parent	module
c1_1	c1_2
c1_1	c1_3
c1_1	c1_4
c1_1	c1_5
c1_1	c1_6
c1_2	c1_7
c1_2	c1_8
c1_2	c1_9
c1_2	c1_10
c1_2	c1_11
c1_2	c1_12
c1_2	c1_13
c1_2	c1_14
c1_2	c1_15
c1_2	c1_16
c1_2	c1_17
c1_2	c1_18
c1_2	c1_19
c1_2	c1_20
c1_2	c1_21
c1_2	c1_22
c1_2	c1_25
c1_2	c1_27
c1_2	c1_28
c1_2	c1_29
c1_3	c1_30
c1_3	c1_31
c1_3	c1_32
c1_4	c1_33
c1_4	c1_34
c1_4	c1_35
c1_4	c1_36
c1_4	c1_37
c1_4	c1_38
c1_4	c1_39
c1_4	c1_40
c1_4	c1_41
c1_4	c1_42
c1_4	c1_43
c1_4	c1_44
c1_4	c1_45
c1_4	c1_46
c1_4	c1_47
c1_4	c1_48
c1_4	c1_49
c1_4	c1_50
c1_4	c1_51
c1_4	c1_52
c1_4	c1_53
c1_4	c1_54
c1_4	c1_55
c1_4	c1_56
c1_4	c1_57
c1_4	c1_58
c1_4	c1_59
c1_4	c1_60
c1_4	c1_61
c1_4	c1_62
c1_4	c1_63
c1_4	c1_64
c1_4	c1_65
c1_4	c1_66
c1_4	c1_67
c1_4	c1_68
c1_4	c1_69
c1_4	c1_70
c1_4	c1_71
c1_4	c1_72
c1_4	c1_73
c1_5	c1_74
c1_5	c1_75
c1_6	c1_77
c1_6	c1_78
c1_6	c1_80
c1_6	c1_81
c1_6	c1_82
c1_7	c1_83
c1_8	c1_87
c1_8	c1_88
c1_8	c1_89
c1_8	c1_90
c1_8	c1_91
c1_8	c1_92
c1_8	c1_95
c1_8	c1_96
c1_9	c1_99
c1_9	c1_100
c1_9	c1_101
c1_9	c1_102
c1_9	c1_103
c1_9	c1_104
c1_10	c1_106
c1_10	c1_107
c1_10	c1_108
c1_10	c1_109
c1_10	c1_111
c1_11	c1_112
c1_11	c1_113
c1_11	c1_114
c1_11	c1_115
c1_12	c1_116
c1_13	c1_118
c1_13	c1_119
c1_13	c1_120
c1_13	c1_122
c1_14	c1_123
c1_14	c1_124
c1_14	c1_125
c1_14	c1_126
c1_14	c1_127
c1_15	c1_128
c1_15	c1_129
c1_15	c1_131
c1_15	c1_133
c1_15	c1_134
c1_15	c1_135
c1_15	c1_136
c1_15	c1_138
c1_16	c1_139
c1_16	c1_140
c1_16	c1_141
c1_17	c1_144
c1_17	c1_145
c1_17	c1_146
c1_18	c1_148
c1_19	c1_151
c1_19	c1_152
c1_19	c1_153
c1_19	c1_154
c1_19	c1_155
c1_20	c1_156
c1_20	c1_157
c1_20	c1_158
c1_20	c1_159
c1_20	c1_160
c1_20	c1_162
c1_21	c1_163
c1_21	c1_164
c1_22	c1_165
c1_22	c1_166
c1_25	c1_167
c1_25	c1_168
c1_25	c1_169
c1_25	c1_170
c1_25	c1_171
c1_25	c1_172
c1_27	c1_175
c1_27	c1_177
c1_28	c1_181
c1_28	c1_182
c1_28	c1_183
c1_28	c1_185
c1_28	c1_186
c1_28	c1_187
c1_29	c1_188
c1_29	c1_190
c1_30	c1_191
c1_30	c1_192
c1_30	c1_193
c1_30	c1_194
c1_30	c1_195
c1_30	c1_196
c1_30	c1_197
c1_30	c1_198
c1_30	c1_199
c1_30	c1_200
c1_30	c1_201
c1_30	c1_202
c1_30	c1_203
c1_30	c1_204
c1_30	c1_205
c1_30	c1_206
c1_30	c1_207
c1_31	c1_208
c1_31	c1_209
c1_31	c1_210
c1_31	c1_213
c1_31	c1_214
c1_31	c1_215
c1_31	c1_216
c1_31	c1_217
c1_31	c1_218
c1_31	c1_219
c1_32	c1_220
c1_32	c1_221
c1_32	c1_222
c1_32	c1_223
c1_33	c1_224
c1_33	c1_225
c1_34	c1_227
c1_34	c1_228
c1_35	c1_229
c1_35	c1_230
c1_35	c1_232
c1_35	c1_233
c1_35	c1_234
c1_35	c1_237
c1_35	c1_238
c1_35	c1_240
c1_37	c1_246
c1_37	c1_247
c1_37	c1_248
c1_37	c1_249
c1_37	c1_250
c1_37	c1_251
c1_37	c1_252
c1_37	c1_253
c1_37	c1_254
c1_37	c1_256
c1_38	c1_260
c1_38	c1_261
c1_38	c1_263
c1_38	c1_264
c1_39	c1_266
c1_39	c1_267
c1_39	c1_268
c1_40	c1_269
c1_40	c1_270
c1_40	c1_272
c1_41	c1_273
c1_41	c1_274
c1_41	c1_275
c1_41	c1_276
c1_42	c1_277
c1_42	c1_279
c1_43	c1_283
c1_43	c1_284
c1_44	c1_287
c1_45	c1_290
c1_45	c1_291
c1_45	c1_292
c1_45	c1_293
c1_46	c1_295
c1_46	c1_296
c1_46	c1_297
c1_47	c1_298
c1_47	c1_299
c1_47	c1_300
c1_48	c1_302
c1_48	c1_303
c1_48	c1_304
c1_49	c1_306
c1_49	c1_308
c1_49	c1_311
c1_49	c1_312
c1_49	c1_313
c1_51	c1_317
c1_51	c1_319
c1_51	c1_320
c1_51	c1_322
c1_51	c1_323
c1_51	c1_324
c1_51	c1_325
c1_52	c1_328
c1_53	c1_330
c1_53	c1_331
c1_54	c1_338
c1_54	c1_340
c1_54	c1_341
c1_54	c1_342
c1_54	c1_343
c1_54	c1_345
c1_54	c1_346
c1_58	c1_358
c1_58	c1_359
c1_59	c1_361
c1_59	c1_362
c1_59	c1_363
c1_62	c1_368
c1_64	c1_373
c1_65	c1_376
c1_67	c1_383
c1_68	c1_384
c1_69	c1_386
c1_69	c1_388
c1_70	c1_390
c1_72	c1_392
c1_73	c1_395
c1_74	c1_396
c1_75	c1_398
c1_75	c1_399
c1_75	c1_401
c1_75	c1_402
c1_75	c1_403
c1_75	c1_404
c1_75	c1_406
c1_77	c1_409
c1_77	c1_410
c1_77	c1_411
c1_77	c1_412
c1_77	c1_413
c1_77	c1_414
c1_78	c1_416
c1_78	c1_417
c1_78	c1_418
c1_78	c1_419
c1_80	c1_423
c1_80	c1_424
c1_81	c1_425
c1_82	c1_427
c1_82	c1_428
c1_83	c1_429
c1_83	c1_430
c1_83	c1_431
c1_83	c1_433
c1_83	c1_435
c1_83	c1_436
c1_83	c1_437
c1_83	c1_439
c1_83	c1_440
c1_83	c1_441
c1_83	c1_444
c1_87	c1_451
c1_87	c1_452
c1_87	c1_455
c1_88	c1_457
c1_88	c1_458
c1_88	c1_459
c1_88	c1_461
c1_88	c1_463
c1_89	c1_464
c1_89	c1_467
c1_90	c1_468
c1_90	c1_469
c1_92	c1_476
c1_99	c1_480
c1_99	c1_481
c1_100	c1_483
c1_101	c1_487
c1_101	c1_488
c1_103	c1_493
c1_106	c1_501
c1_106	c1_502
c1_107	c1_504
c1_108	c1_506
c1_108	c1_508
c1_109	c1_509
c1_111	c1_512
c1_112	c1_513
c1_113	c1_515
c1_114	c1_518
c1_115	c1_521
c1_116	c1_524
c1_118	c1_526
c1_119	c1_530
c1_123	c1_536
c1_123	c1_537
c1_123	c1_538
c1_123	c1_541
c1_124	c1_543
c1_124	c1_544
c1_124	c1_545
c1_125	c1_547
c1_128	c1_553
c1_128	c1_554
c1_128	c1_555
c1_128	c1_556
c1_135	c1_564
c1_135	c1_565
c1_144	c1_583
c1_145	c1_584
c1_145	c1_585
c1_146	c1_588
c1_146	c1_590
c1_151	c1_595
c1_152	c1_597
c1_154	c1_601
c1_156	c1_608
c1_157	c1_610
c1_157	c1_611
c1_158	c1_612
c1_158	c1_614
c1_159	c1_615
c1_162	c1_619
c1_163	c1_622
c1_163	c1_623
c1_163	c1_624
c1_164	c1_625
c1_170	c1_634
c1_171	c1_636
c1_182	c1_645
c1_183	c1_648
c1_187	c1_653
c1_188	c1_654
c1_188	c1_655
c1_188	c1_656
c1_191	c1_659
c1_191	c1_661
c1_192	c1_663
c1_192	c1_664
c1_192	c1_665
c1_192	c1_666
c1_193	c1_668
c1_193	c1_669
c1_193	c1_670
c1_194	c1_671
c1_194	c1_672
c1_194	c1_673
c1_196	c1_680
c1_196	c1_681
c1_196	c1_682
c1_196	c1_683
c1_197	c1_686
c1_198	c1_690
c1_199	c1_692
c1_199	c1_693
c1_199	c1_695
c1_199	c1_697
c1_200	c1_699
c1_201	c1_701
c1_201	c1_702
c1_202	c1_704
c1_203	c1_705
c1_203	c1_706
c1_203	c1_707
c1_204	c1_708
c1_204	c1_709
c1_205	c1_712
c1_205	c1_713
c1_205	c1_715
c1_206	c1_717
c1_207	c1_719
c1_208	c1_721
c1_208	c1_722
c1_208	c1_723
c1_208	c1_724
c1_209	c1_726
c1_209	c1_727
c1_210	c1_728
c1_210	c1_729
c1_210	c1_730
c1_213	c1_733
c1_214	c1_736
c1_215	c1_737
c1_215	c1_738
c1_216	c1_739
c1_217	c1_741
c1_217	c1_742
c1_220	c1_746
c1_221	c1_747
c1_221	c1_748
c1_221	c1_749
c1_221	c1_750
c1_221	c1_751
c1_222	c1_752
c1_222	c1_753
c1_223	c1_754
c1_223	c1_755
c1_224	c1_756
c1_224	c1_757
c1_224	c1_758
c1_224	c1_759
c1_224	c1_760
c1_224	c1_763
c1_225	c1_764
c1_225	c1_765
c1_225	c1_767
c1_225	c1_769
c1_228	c1_776
c1_229	c1_779
c1_232	c1_784
c1_232	c1_786
c1_237	c1_793
c1_238	c1_796
c1_246	c1_800
c1_247	c1_804
c1_248	c1_806
c1_249	c1_807
c1_249	c1_809
c1_251	c1_811
c1_252	c1_815
c1_261	c1_820
c1_267	c1_827
c1_267	c1_828
c1_267	c1_829
c1_268	c1_830
c1_269	c1_832
c1_269	c1_833
c1_270	c1_836
c1_273	c1_840
c1_273	c1_841
c1_273	c1_842
c1_273	c1_844
c1_274	c1_845
c1_277	c1_853
c1_290	c1_862
c1_295	c1_865
c1_302	c1_872
c1_302	c1_873
c1_303	c1_876
c1_303	c1_877
c1_303	c1_879
c1_304	c1_881
c1_311	c1_883
c1_317	c1_886
c1_319	c1_888
c1_319	c1_889
c1_322	c1_897
c1_323	c1_900
c1_324	c1_902
c1_328	c1_906
c1_328	c1_907
c1_328	c1_908
c1_343	c1_919
c1_345	c1_925
c1_358	c1_928
c1_358	c1_929
c1_358	c1_931
c1_361	c1_940
c1_362	c1_942
c1_386	c1_954
c1_392	c1_958
c1_396	c1_959
c1_396	c1_960
c1_398	c1_962
c1_398	c1_963
c1_399	c1_964
c1_399	c1_965
c1_399	c1_966
c1_399	c1_968
c1_401	c1_969
c1_401	c1_970
c1_401	c1_971
c1_402	c1_972
c1_402	c1_973
c1_402	c1_974
c1_402	c1_975
c1_402	c1_976
c1_403	c1_977
c1_403	c1_978
c1_404	c1_980
c1_404	c1_983
c1_404	c1_984
c1_406	c1_990
c1_406	c1_991
c1_410	c1_997
c1_411	c1_1000
c1_412	c1_1002
c1_416	c1_1010
c1_416	c1_1011
c1_416	c1_1013
c1_417	c1_1015
c1_418	c1_1017
c1_423	c1_1019
c1_423	c1_1020
c1_424	c1_1024
c1_424	c1_1025
c1_425	c1_1026
c1_425	c1_1027
c1_427	c1_1028
c1_427	c1_1029
c1_428	c1_1031
c1_429	c1_1033
c1_430	c1_1036
c1_431	c1_1038
c1_431	c1_1039
c1_431	c1_1040
c1_431	c1_1041
c1_431	c1_1043
c1_433	c1_1053
c1_433	c1_1054
c1_433	c1_1055
c1_433	c1_1056
c1_435	c1_1058
c1_435	c1_1060
c1_436	c1_1062
c1_436	c1_1064
c1_451	c1_1072
c1_452	c1_1074
c1_457	c1_1081
c1_457	c1_1082
c1_458	c1_1085
c1_459	c1_1087
c1_459	c1_1088
c1_459	c1_1089
c1_461	c1_1092
c1_464	c1_1093
c1_464	c1_1094
c1_476	c1_1106
c1_487	c1_1107
c1_501	c1_1111
c1_501	c1_1114
c1_504	c1_1117
c1_506	c1_1119
c1_513	c1_1125
c1_524	c1_1130
c1_538	c1_1140
c1_544	c1_1145
c1_545	c1_1147
c1_584	c1_1155
c1_590	c1_1161
c1_623	c1_1176
c1_624	c1_1178
c1_636	c1_1185
c1_654	c1_1191
c1_654	c1_1192
c1_655	c1_1193
c1_656	c1_1196
c1_659	c1_1198
c1_664	c1_1207
c1_665	c1_1211
c1_671	c1_1225
c1_673	c1_1229
c1_680	c1_1233
c1_680	c1_1234
c1_681	c1_1236
c1_692	c1_1239
c1_693	c1_1243
c1_693	c1_1245
c1_697	c1_1250
c1_699	c1_1254
c1_701	c1_1259
c1_702	c1_1262
c1_708	c1_1274
c1_721	c1_1282
c1_721	c1_1283
c1_721	c1_1284
c1_721	c1_1286
c1_722	c1_1291
c1_724	c1_1296
c1_724	c1_1297
c1_726	c1_1298
c1_726	c1_1299
c1_726	c1_1300
c1_726	c1_1301
c1_727	c1_1304
c1_727	c1_1305
c1_727	c1_1306
c1_727	c1_1307
c1_727	c1_1308
c1_728	c1_1311
c1_742	c1_1331
c1_746	c1_1334
c1_746	c1_1335
c1_747	c1_1339
c1_747	c1_1340
c1_749	c1_1344
c1_750	c1_1346
c1_752	c1_1353
c1_756	c1_1361
c1_756	c1_1363
c1_764	c1_1374
c1_764	c1_1375
c1_765	c1_1382
c1_765	c1_1383
c1_767	c1_1384
c1_769	c1_1387
c1_776	c1_1388
c1_779	c1_1390
c1_784	c1_1395
c1_786	c1_1398
c1_800	c1_1405
c1_807	c1_1408
c1_827	c1_1412
c1_828	c1_1417
c1_840	c1_1422
c1_845	c1_1433
c1_873	c1_1440
c1_873	c1_1441
c1_886	c1_1455
c1_886	c1_1456
c1_888	c1_1459
c1_897	c1_1466
c1_959	c1_1485
c1_959	c1_1487
c1_959	c1_1489
c1_960	c1_1492
c1_962	c1_1495
c1_963	c1_1496
c1_963	c1_1497
c1_964	c1_1499
c1_965	c1_1501
c1_965	c1_1503
c1_966	c1_1505
c1_966	c1_1506
c1_966	c1_1507
c1_969	c1_1519
c1_969	c1_1520
c1_970	c1_1521
c1_970	c1_1522
c1_970	c1_1523
c1_971	c1_1525
c1_974	c1_1530
c1_977	c1_1537
c1_977	c1_1538
c1_978	c1_1539
c1_980	c1_1543
c1_990	c1_1547
c1_990	c1_1548
c1_990	c1_1549
c1_991	c1_1554
c1_1015	c1_1560
c1_1019	c1_1563
c1_1025	c1_1568
c1_1026	c1_1571
c1_1026	c1_1572
c1_1029	c1_1580
c1_1033	c1_1581
c1_1033	c1_1583
c1_1033	c1_1584
c1_1033	c1_1587
c1_1033	c1_1588
c1_1033	c1_1589
c1_1036	c1_1595
c1_1036	c1_1596
c1_1038	c1_1599
c1_1039	c1_1603
c1_1040	c1_1604
c1_1055	c1_1612
c1_1060	c1_1616
c1_1072	c1_1619
c1_1072	c1_1621
c1_1074	c1_1625
c1_1074	c1_1626
c1_1093	c1_1629
c1_1117	c1_1637
c1_1125	c1_1640
c1_1147	c1_1647
c1_1191	c1_1651
c1_1211	c1_1659
c1_1233	c1_1667
c1_1243	c1_1672
c1_1284	c1_1679
c1_1296	c1_1683
c1_1296	c1_1685
c1_1306	c1_1697
c1_1307	c1_1699
c1_1308	c1_1702
c1_1308	c1_1703
c1_1311	c1_1704
c1_1311	c1_1705
c1_1339	c1_1713
c1_1374	c1_1717
c1_1382	c1_1721
c1_1417	c1_1727
c1_1495	c1_1746
c1_1499	c1_1754
c1_1499	c1_1755
c1_1499	c1_1756
c1_1501	c1_1759
c1_1501	c1_1760
c1_1501	c1_1762
c1_1501	c1_1763
c1_1519	c1_1770
c1_1520	c1_1771
c1_1530	c1_1780
c1_1537	c1_1784
c1_1538	c1_1785
c1_1538	c1_1787
c1_1539	c1_1788
c1_1549	c1_1799
c1_1572	c1_1809
c1_1581	c1_1812
c1_1581	c1_1813
c1_1581	c1_1814
c1_1583	c1_1817
c1_1595	c1_1825
c1_1595	c1_1827
c1_1596	c1_1830
c1_1599	c1_1832
c1_1604	c1_1834
c1_1637	c1_1838
c1_1683	c1_1842
c1_1759	c1_1861
c1_1760	c1_1864
c1_1760	c1_1866
c1_1770	c1_1873
c1_1780	c1_1877
c1_1785	c1_1880
c1_1812	c1_1883
c1_1814	c1_1885
c1_1817	c1_1887
c1_1817	c1_1889
c1_1817	c1_1891
c1_1887	c1_1905
c1_1887	c1_1907
